# Lineage of origin-specific developmental programs drive the behaviors of malignant cells in an avian embryo model of human Medulloblastoma subgroups

**DOI:** 10.1101/2025.10.09.681440

**Authors:** Marion Mallet, Florian Martin, Karine Thoinet, Caroline Imbert, Moein Sarhadi, Jeremy Ganofsky, Jacob Torrejon Diaz, Tanguy Fenouil, Céline Delloye-Bourgeois, Julien Falk, Cécile Faure-Conter, Ludovic Telley, David Meyronet, Olivier Ayrault, Valérie Castellani, Servane Tauszig-Delamasure

## Abstract

Tumoral cells of medulloblastoma (MB) subgroups (SHH, G3 and G4) display a close transcriptomic proximity to early neuronal progenitors that migrate to form the embryonic cerebellum. With the aim of exploring functional proximities between MB cells and their physiological counterparts, we established a model of transplantation of human MB cells into the cerebellum of chick embryos in vivo and ex ovo. Light-sheet imaging of embryos grafted with cell lines and patient biopsies of MB SHH, G3 and G4 revealed the formation of primary tumors within a few days, whose topography matched that of the different MB subgroups on patients’ MRI. We found that transplanted MB cells adopted morphological and migratory features specific of their respective lineage of origin. Combining transcriptomic and functional approaches, we found that MB G3 tumoral cells exploit the canonical SLIT migration developmental signaling at disease emergence. This signaling is maintained in MB G3 patients and is associated with tumor aggressivity and poor prognosis.
