## Supplemental Table 2 for "Lineage of origin-specific developmental programs drive the behaviors of malignant cells in an avian embryo model of human Medulloblastoma subgroups"

### Sheet: Feuil1
Table 2. Home-made list - axon guidance genes
symbol
SLIT1
SLIT2
SLIT3
ROBO4
ROBO1
ROBO3
ROBO2
PLXNA4
PLXNA1
PLXNB2
PLXND1
PLXNA2
PLXNA3
PLXNB1
PLXNC1
PLXNB3
SEMA6B
SEMA6C
SEMA3B
SEMA4B
SEMA3F-AS1
SEMA3G
SEMA3F
SEMA6A
SEMA3A
SEMA5A
SEMA4F
SEMA7A
SEMA4C
SEMA4A
SEMA6A-AS1
SEMA6D
SEMA4D
SEMA4G
SEMA5B
SEMA3C
SEMA3D
SEMA3E
SEMA3B-AS1
SEMA6A-AS2
SEMA5A-AS1
CXCR4
CXCL12
UNC5A
UNC5B
UNC5C
UNC5D
NTN1
NTN3
NTN4
NTN5
DCC
EFNA1
EFNA2
EFNA3
EFNA4
EFNA5
EFNB1
EFNB2
EFNB3
EPHA1
EPHA2
EPHA3
EPHA4
EPHA5
EPHA6
EPHA7
EPHA8
EPHB1
EPHB2
EPHB3
EPHB4
EPHB5
EPHB6
NGF
BDNF
NTF3
NTF4
NTRK1
NTRK2
NTRK3
EGFR
ERBB2
ERBB3
ERBB4
FGFR1
FLT1
FLT3
FLT4
MET
HGF
RET
GDNF
GFRA1
GFRA2
GFRA3
GFRA4
NRTN
ARTN
PSPN
NRP1
NRP2
NEO1
RGMA
RGMB
L1CAM
DSCAM
DSCAML1
